# Maternal SMCHD1 regulates *Hox* gene expression and patterning in the mouse embryo

**DOI:** 10.1101/2021.09.08.459528

**Authors:** Natalia Benetti, Quentin Gouil, Andres Tapia del Fierro, Tamara Beck, Kelsey Breslin, Andrew Keniry, Edwina McGlinn, Marnie E. Blewitt

## Abstract

Parents transmit genetic and epigenetic information to their offspring. Maternal effect genes regulate the offspring epigenome to ensure normal development. Here we report that the epigenetic regulator SMCHD1 has a maternal effect on *Hox* gene expression and skeletal patterning. Maternal SMCHD1, present in the oocyte and preimplantation embryo, prevents precocious activation of *Hox* genes postimplantation. Without maternal SMCHD1, highly penetrant posterior homeotic transformations occur in the embryo. *Hox* genes are decorated with Polycomb marks H2AK119ub and H3K27me3 from the oocyte throughout early embryonic development; however, loss of maternal SMCHD1 does not alter these marks. Therefore, we propose maternal SMCHD1 acts downstream of Polycomb marks to establish a chromatin state necessary for persistent epigenetic silencing and appropriate *Hox* gene expression later in the developing embryo. This is a striking role for maternal SMCHD1 in long-lived epigenetic effects impacting offspring phenotype.
