## Supplemental Dataset 1 for "Maternal SMCHD1 regulates *Hox* gene expression and patterning in the mouse embryo"

### Sheet: MMTV Control 
Total number of litters:	6			Normal = Tubercuolo anterior (TA) on C6, △ on T2, sternal rib (SR) on T7, transitional vertabra (T) on T10 (patterning is normal unless otherwise stated).
Mother	Stud male	Embryo
SMCH/MMTV	CAST
Smchd1 fl/fl	Smchd1 +/+
Cre +/+	Cre +/+
#	#	#	Sex (M/F)	Smchd1	Left Cervical	Left Thoracic	Left Lumbar	Left Sacral	Right Cervical	Right Thoracic	Right Lumbar	Right Sacral	Total	Comments
738	687	738.1	M	fl/+	C7	T13	L6	S4	C7	T13	L6	S4	61	Symmetrical: normal.
		738.2	F	fl/+	C7	T13	L6	S4	C7	T13	L6	S4	60	Symmetrical: normal.
		738.3	F	fl/+	C7	T13	L6	S4	C7	T13	L6	S4	60	Symmetrical: normal.
807	725	807.1	M	fl/+	C7	T13	L6	S4	C7	T13	L6	S4	61	LEFT: L6 has a fusion shape of L/S elements (top part looks like L and bottom part looks like S). RIGHT: Normal.
		807.2	M	fl/+	C7	T13	L6	S4	C7	T13	L6	S4	60	LEFT: TA on C5. RIGHT: C7 has a rib anlag, TA on C5.
		807.3	M	fl/+	C7	T13	L6	S4	C7	T13	L6	S4	61	Symmetrical: normal.
		807.4	F	fl/+	C7	T13	L6	S4	C7	T13	L6	S4	60	Symmetrical: normal.
		807.5	F	fl/+	C7	T13	L6	S4	C7	T13	L6	S4	N/A	Symmetrical: normal.
		807.6	M	fl/+	C7	T13	L6	S4	C7	T13	L6	S4	60	Symmetrical: normal. Very small/underdeveloped embryo.
741	828	741.1	F	fl/+	C7	T13	L6	S4	C7	T13	L6	S4	61	LEFT: C7 has a rib that fuses with T1 then joins sternum. RIGHT: normal.
		741.2*	F	del/+	C7	T13	L6	S4	C7	T13	L6	S4	60	LEFT: small malformation on T2, △ on T1 and T2. RIGHT: T1 rib bifurcates before joining sternum.
		741.3	M	fl/+	C7	T12	L6	S3	C7	T12	L6	S3	N/A	Symmetrical: normal.
		741.4	M	fl/+	C7	T13	L6	S4	C7	T13	L6	S4	N/A	LEFT: T2/T3 malformation (ribs fused), SR on T6, T on T8, T12 nubbin (no T13), L6 has S element morphology but not fused (so L6/S1), S3. RIGHT: T on T8, T12 nubbin (no T13), S3.
873	850	873.1	M	fl/+	C7	T13	L6	S4	C7	T13	L6	S4	N/A	Symmetrical: normal.
		873.2	M	fl/+	C7	T13	L6	S4	C7	T13	L6	S4	61	Symmetrical: normal.
		873.3	M	fl/+	C7	T13	L6	S4	C7	T13	L6	S4	60	Symmetrical: normal.
		873.4	F	fl/+	C7	T13	L6	S4	C7	T13	L6	S4	61	Symmetrical: normal.
		873.5	M	fl/+	C7	T13	L6	S4	C7	T13	L6	S4	N/A	Symmetrical: normal.
835	851	835.1	F	fl/+	C7	T13	L6	S4	C7	T13	L6	S4		LEFT: C7 has a rib anlage. RIGHT: normal.
		835.2	M	fl/+	C7	T13	L6	S4	C7	T13	L6	S4		LEFT: normal. RIGHT: C7 has a rib anlage.
		835.3	M	fl/+	C7	T13	L6	S4	C7	T13	L6	S4		Symmetrical: normal.
		835.4	M	fl/+	C7	T13	L6	S4	C7	T13	L6	S4		Symmetrical: normal.
		835.5	F	fl/+	C7	T13	L6	S4	C7	T13	L6	S4		LEFT: C7 has a rib anlag. RIGHT: normal.
		835.6	M	fl/+	C7	T13	L6	S4	C7	T13	L6	S4		Symmetrical: normal.
		835.7	F	fl/+	C7	T13	L6	S4	C7	T13	L6	S4		LEFT: normal. RIGHT: TA on C5.
		835.8	M	fl/+	C7	T13	L6	S4	C7	T13	L6	S4		Symmetrical: normal.
		835.9	F	fl/+	C7	T13	L6	S4	C7	T13	L6	S4		LEFT: normal. RIGHT: C7 has a rib anlage and T1 bifurcates slightly just before joining sternum.
		835.1	M	fl/+	C7	T13	L6	S4	C7	T13	L6	S4		Symmetrical: normal.
713	828	713.1	F	fl/+	C7	T13	L6	S4	C7	T13	L6	S4		Symmetrical: normal.
		713.2	M	fl/+	C7	T13	L6	S4	C7	T13	L6	S4		Symmetrical: normal.
			* not included in analysis as Smchd1 fl allele randomly recombined to produce a del allele without a Cre transgene.
			Total vertabral count N/A due to broken tail.
			normal	abnormal	total
			28	1	29

### Sheet: MMTV Maternal deletion
Total number of litters:	5			Normal = Tubercuolo anterior (TA) on C6, △ on T2, sternal rib (SR) on T7, transitional vertabra (T) on T10 (patterning is normal unless otherwise stated).
Mother	Stud male	Embryo
SMCH/MMTV	CAST
Smchd1 del/fl	Smchd1 +/+
Cre T/+	Cre +/+
#	#	#	Sex (M/F)	Smchd1	Left Cervical	Left Thoracic	Left Lumbar	Left Sacral	Right Cervical	Right Thoracic	Right Lumbar	Right Sacral	Total	Comments
739	707	739.1	M	del/+	C7	T13	L6	S4	C7	T13	L6	S4	60	Symmetrical: malformation/bifurcation on C2, C7 has a rib which fuses to T1 rib before connecting to sternum.
		739.2	F	del/+	C7	T13	L6	S4	C7	T13	L6	S4	N/A	LEFT: malformation/bifurcation on C2, C4 arch missing, TA on C5 and C6, C7 has a rib that fuses with T1 rib then bifurcates before joining sternum, △ on T1, SR on T8 (because T1 bifurcates at sternum). RIGHT: malformation/bifurcation on C2, C7 has anlage and T1 bifurcates before joining sternum, △ on T1, SR on T8 (because T1 bifurcation at sternum).
		739.3	F	del/+	C7	T13	L6	S3	C7	T13	L6	S3	N/A	LEFT: △ on T1 and T2, S3. RIGHT: C7 has a rib that fuses with T1 rib then bifurcates before joining sternum, △ on T1 and T2, SR on T8 (because T1 bifurcates at sternum), S3.
		739.4	F	del/+	C7	T13	L6	S4	C7	T13	L6	S4	61	LEFT: malformation/bifurcation on C2, C7 has a rib that fuses with T1 rib then bifurcates before joining sternum, SR on T8 (because T1 bifurcates at sternum. RIGHT: C7 has a rib anlage.
		739.5	M	del/+	C7	T13	L6	S4	C7	T13	L6	S4	N/A	LEFT: TA on C5. RIGHT: normal.
		739.6	F	del/+	C7	T13	L6	S4	C7	T13	L6	S4	N/A	LEFT: malformation/bifurcation on C2, C7 has a rib anlage, △ on T1 and T2. RIGHT: malformation/bifurcation on C2, C7 has a rib that fuses with T1 rib then bifurcates before joining sternum, △ on T1 and T2.
		739.7	F	del/+	C7	T13	L6	S4	C7	T13	L6	S4	N/A	LEFT: C7 has a rib anlag and T1 bifurcates before joining sternum, TA on C5 and C6, △ on T1, SR on T8 (because T1 bifurcates at sternum). RIGHT: C7 has a rib that attaches to sternum (independently of T1), △ on T1, SR on T8 (because C7 rib attaches to sternum).
		739.8	M	del/+	C7	T13	L5	S4	C7	T13	L6	S4	N/A	LEFT: malformation/bifurcation on C2, C7 has a rib anlage, T13 nubbin, L5. RIGHT: malformation/bifurcation on C2, C7 has a rib anlage, T13 nubbin, L6 (so assymetrical S4).
		739.9	F	del/+	C7	T13	L6	S4	C7	T13	L6	S4	61	LEFT: malformation/bifurcation on C2, C7 has rib anlage. RIGHT: C7 has a rib that attaches to sternum (independently of T1), SR on T8 (because C7 rib attaches to sternum).
808	775	808.1	M	del/+	C7	T13	L6	S4	C7	T13	L6	S4	N/A	LEFT: C7 has a rib that fuses with T1 then joins sternum, TA between C5 & C6. RIGHT: C7 has a rib anlage.
		808.2	M	del/+	C7	T13	L5	S4	C7	T13	L5	S4	N/A	LEFT: C7 has a rib that fuses with T1 then joins sternum, T13 nubbin, L5. RIGHT: C7 has a rib anlage, T13 nubbin, L5.
		808.3	F	del/+	C7	T13	L5	S4	C7	T13	L5	S4	N/A	LEFT: C7 has a rib which independently joins sternum, △ on T1, T13 nubbin, L5. RIGHT: C7 has a rib that fuses with T1 rib then bifurcates before joining sternum, △ on T1, T13 nubbin, L5.
		808.4	F	del/+	C7	T13	L6	S4	C7	T13	L6	S4	N/A	LEFT: C7 has a rib that fuses with T1 rib then bifurcates before joining sternum. RIGHT: C7 has a rib anlage, TA on C5.
740	828	740.1	F	del/+	C7	T13	L5	S4	C7	T13	L5	S4	61	LEFT: T2 malformation/dorsal bifurcation, rib on C7 fuses to T1 before joining sternum, △ on T1, T on T9, T13 nubbin, L5. RIGHT: T2 malformation/dorsal bifurcation, rib on C7 fuses to T1 then bifurcates before joining sternum, T13 nubbin, L5.
		740.2	M	del/+	C7	T13	L5	S4	C7	T13	L5	S4	59	LEFT: T2 malformation/dorsal bifurcation, TA on C5, rib on C7, L5. RIGHT: TA on C5, C7 has a rib anlage, L5.
		740.3*	F	fl/+	C7	T13	L6	S3	C7	T13	L6	S3	N/A	LEFT: L6 has shape of S element but not fused, S3. RIGHT: S3.
		740.4	M	del/+	C7	T13	L5	S4	C7	T13	L5	S4	60	LEFT: C7 has a rib anlage, L5. RIGHT: C7 has a rib anlag, L5, S1 not fused.
		740.5*	F	fl/+	C7	T13	L6	S4	C7	T13	L6	S4	N/A	RIGHT: T2 malformation/dorsal bifurcation.
		740.6	M	del/+	C7	T13	L5	S4	C7	T13	L5	S4	60	LEFT: C7 has a rib anlage, L5. RIGHT: C7 rib fuses to T1 before joining sternum, L5.
		740.7	M	del/+	C7	T13	L5	S4	C7	T13	L5	S4	N/A	LEFT: C7 rib fuses to T1 before joining sternum, T13 nubbin, L5. RIGHT: C7 rib fuses to T1 before joining sternum, L5.
		740.8	M	del/+	C7	T13	L5	S4	C7	T13	L5	S4	60	Symmetrical: C7 rib fuses to T1 before joining sternum, △ on T1 and T2, L5.
872	852	872.1	F	del/+	C7	T13	L6	S4	C7	T13	L6	S4	N/A	Symmetrical: T2 malformation/dorsal bifurcation, C7 has a rib which fuses to T1 rib before connecting to sternum, T13 nubbin.
		872.2	M	del/+	C7	T13	L5	S4	C7	T13	L5	S4	60	LEFT: T1 minor malformation, T13 nubbin, L5. RIGHT: T13 nubbin, L5.
		872.3	M	del/+	C7	T13	L5	S4	C7	T13	L5	S4	61	LEFT: C7 has a rib which fuses to T1 rib before connecting to sternum, TA on C5, T13 nubbin, L5. RIGHT: T13 nubbin, L5.
		872.4	M	del/+	C7	T13	L6	S3	C7	T13	L5	S4	60	LEFT: C7 has a rib which fuses to T1 rib before connecting to sternum, L6, S3. RIGHT: L5, S4.
		872.5	F	del/+	C7	T13	L5	S4	C7	T12	L6	S4	60	LEFT: C7 has a rib that fuses with T1 rib then bifurcates before joining sternum, △ on T1, T13 nubbin, L5. RIGHT: C7 has a rib that independently joins sternum, △ on T1, no T13.
		872.6	M	del/+	C7	T13	L6	S4	C7	T13	L5	S4	61	LEFT: △ on T1 and T2, T13 nubbin, L5, S1 not fused to S2. RIGHT: △ on T1 and T2, T13 nubbin, L5.
		872.7	F	del/+	C7	T13	L6	S4	C7	T13	L6	S4	61	LEFT: C7 has a rib anlage, TA on C5. RIGHT: C7 has a rib which fuses to T1 rib before connecting to sternum.
		872.8	F	del/+	C7	T13	L6	S3	C7	T13	L5	S4	61	LEFT: C7 has a rib which fuses to T1 rib before joining sternum, △ on T1 and T2, L6, S3. RIGHT: C7 has a rib which doesn't quite join T1, △ on T1 and T2, L5, S4.
903	849	903.1	M	del/+	C7	T13	L5	S4	C7	T13	L6	S4		LEFT: C7 has a rib that fuses with T1 rib then bifurcates then fuses again before joining sternum, sternal rib on C7, L5. RIGHT: C7 has a rib that fuses with T1 rib then bifurcates before joining sternum, sternal rib on T8 (because T1 bifurcates at sternum).
		903.2	M	del/+	C7	T13	L5	S4	C7	T13	L5	S4		LEFT: 7 has a rib that fuses with T1 rib then bifurcates before joining sternum, sternal rib on T8 (because T1 bifurcates at sternum), L5. RIGHT: L5.
		903.3	M	del/+	C7	T13	L5	S4	C7	T13	L5	S4		LEFT: C7 has a rib which independently joins sternum, sternal rib on T8 (because C7 rib joins sternum), T13 nubbin, L5. RIGHT: 7 has a rib that fuses with T1 rib then bifurcates before joining sternum, sternal rib on T8 (because T1 bifurcates at sternum), L5. Some ribs on both sides not ossified to the normal extent.
		903.4	F	del/+	C7	T13	L5	S4	C7	T13	L5	S4		Symmetrical: malformation/bifurcation on C2, C7 has a rib which independently joins sternum, sternal rib on T8 (because C7 rib joins sternum), L5.
		903.5*	M	fl/+	C7	T13	L6	S4	C7	T13	L6	S4		Symmetrical: normal.
		903.6	F	del/+	C7	T13	L6	S4	C7	T13	L6	S4		LEFT: malformation/bifurcation on C2, C7 has a rib which independently joins sternum, sternal rib on T8 (because C7 rib joins sternum), T13 nubbin. RIGHT: malformation/bifurcation on C2, C7 has a rib which independently joins sternum, sternal rib on T8 (because C7 rib joins sternum).
		903.7	F	del/+	C7	T13	L5	S4	C7	T12	L6	S4		LEFT: malformation/bifurcation on C2, C7 has a rib which independently joins sternum, sternal rib on T8 (because C7 rib joins sternum), L5. RIGHT: malformation/bifurcation on C2, C7 has a rib which independently joins sternum, sternal rib on T8 (because C7 rib joins sternum), T12.
			* not included in analysis as Smchd1 fl allele was not deleted by Cre transgene.
			Total vertabral count N/A due to broken tail.
			normal	abnormal	total
			1	32 C7 rib (16F, 16M)	33
				12 T13 nubbin (7F, 5M)
				17 L5 (5F, 12M)

### Sheet: MMTV Reciprocal cross
Total number of litters:	6			Normal = Tubercuolo anterior (TA) on C6, △ on T2, sternal rib (SR) on T7, transitional vertabra (T) on T10 (patterning is normal unless otherwise stated).
Mother	Stud male	Embryo
CAST	SMCH/MMTV
Smchd1 +/+	Smchd1 del/fl
Cre +/+	Cre T/+
#	#	#	Sex (M/F)	Smchd1	Left Cervical	Left Thoracic	Left Lumbar	Left Sacral	Right Cervical	Right Thoracic	Right Lumbar	Right Sacral	Total	Comments
795	793	795.1	M	fl/+	C7	T13	L6	S4	C7	T13	L6	S4	N/A	Symmetrical: normal.
		795.2	F	del/+	C7	T13	L6	S4	C7	T13	L6	S4	N/A	Symmetrical: normal.
		795.3	F	fl/+	C7	T13	L6	S4	C7	T13	L6	S4	N/A	Symmetrical: normal.
		795.4	F	del/+	C7	T13	L6	S4	C7	T13	L6	S4	N/A	LEFT: normal. RIGHT: L6 has shape of S element but not fused.
		795.5	M	fl/+	C7	T13	L6	S4	C7	T13	L6	S4	N/A	Symmetrical: normal.
		795.6	M	fl/+	C7	T13	L6	S4	C7	T13	L6	S4	N/A	Symmetrical: normal.
791	793	791.1	M	fl/+	C7	T13	L6	S4	C7	T13	L6	S4	N/A	Symmetrical: normal.
		791.2	M	del/+	C7	T13	L6	S4	C7	T13	L6	S4	N/A	Symmetrical: normal.
		791.3	F	del/+	C7	T13	L6	S4	C7	T13	L6	S4	N/A	Symmetrical: minor malformation on T2.
		791.4	M	fl/+	C7	T13	L6	S4	C7	T13	L6	S4	N/A	Symmetrical: normal.
821	790	821.1	F	fl/+	C7	T13	L6	S4	C7	T13	L6	S4	N/A	Symmetrical: normal.
		821.2	M	del/+	C7	T13	L6	S4	C7	T13	L6	S4	N/A	LEFT: △ on T1 and T2. RIGHT: normal.
		821.3	F	del/+	C7	T13	L6	S4	C7	T13	L6	S4	61	Symmetrical: normal.
		821.4	M	del/+	C7	T13	L6	S4	C7	T13	L6	S4	61	Symmetrical: normal.
		821.5	F	del/+	C7	T13	L6	S4	C7	T13	L6	S4	N/A	Symmetrical: normal.
824	793	824.1	M	del/+	C7	T13	L6	S4	C7	T13	L6	S4	N/A	Symmetrical: normal.
		824.2	F	fl/+	C7	T13	L6	S4	C7	T13	L6	S4	61	Symmetrical: normal.
		824.3	F	fl/+	C7	T13	L6	S4	C7	T13	L6	S4	N/A	Symmetrical: normal.
		824.4	F	fl/+	C7	T13	L6	S4	C7	T13	L6	S4	60	Symmetrical: normal.
		824.5	F	fl/+	C7	T13	L6	S4	C7	T13	L6	S4	60	Symmetrical: normal.
819	796	819.1	M	del/+	C7	T13	L6	S4	C7	T13	L6	S4	N/A	Symmetrical: normal.
		819.2	M	fl/+	C7	T13	L6	S4	C7	T13	L6	S4	60	Symmetrical: normal.
		819.3	M	fl/+	C7	T13	L6	S4	C7	T13	L6	S4	61	Symmetrical: normal.
		819.4	M	fl/+	C7	T13	L6	S4	C7	T13	L6	S4	60	Symmetrical: normal.
		819.5	F	fl/+	C7	T13	L6	S4	C7	T13	L6	S4	61	Symmetrical: normal.
		819.6	F	fl/+	C7	T13	L6	S4	C7	T13	L6	S4	60	Symmetrical: normal.
822	796	822.1	F	fl/+	C7	T13	L6	S4	C7	T13	L6	S4	60	Symmetrical: normal.
		822.2	M	fl/+	C7	T13	L6	S4	C7	T13	L6	S4	N/A	LEFT: TA not formed. RIGHT: normal.
		822.3	F	fl/+	C7	T13	L6	S4	C7	T13	L6	S4	60	Symmetrical: normal.
		822.4	F	fl/+	C7	T13	L6	S4	C7	T13	L6	S4	60	Symmetrical: normal.
		822.5	M	fl/+	C7	T13	L6	S4	C7	T13	L6	S4	60	Symmetrical: normal.
			Total vertabral count N/A due to broken tail.
			normal	abnormal	total
			31	0	31

### Sheet: Zp3 Control
Total number of litters:	5			Normal = Tubercuolo anterior (TA) on C6, △ on T2, sternal rib (SR) on T7, transitional vertabra (T) on T10 (patterning is normal unless otherwise stated).
Mother	Stud male	Embryo
Smch/Zp3	CAST
Smchd1 fl/fl	Smchd1 +/+
Cre +/+	Cre +/+
#	#	#	Sex (M/F)	Smchd1	Left Cervical	Left Thoracic	Left Lumbar	Left Sacral	Right Cervical	Right Thoracic	Right Lumbar	Right Sacral	Comments
338	1065	338.1	M	fl/+	C7	T13	L6	S4	C7	T13	L6	S4	Symmetrical, normal
		338.2	F	fl/+	C7	T13	L6	S4	C7	T13	L6	S4	Symmetrical, normal
1358	1274	1358.1	M	fl/+	C7	T13	L6	S4	C7	T13	L6	S4	Symmetrical: C7 small red dot (normal)
		1358.2	F	fl/+	C7	T13	L6	S4	C7	T13	L6	S4	Symmetrical: C7 small red dot (normal)
		1358.3	F	fl/+	C7	T13	L6	S4	C7	T13	L6	S4	Symmetrical: C7 small red dot (normal), blue/cartilage stain very faint.
		1358.4	M	fl/+	C7	T13	L6	S4	C7	T13	L6	S4	Symmetrical, normal
		1358.5	M	fl/+	C7	T13	L6	S4	C7	T13	L6	S4	Symmetrical, normal (LEFT: C7 small red dot)
		1358.7	F	fl/+	C7	T13	L6	S4	C7	T13	L6	S4	Symmetrical, normal
		1358.8	F	fl/+	C7	T13	L6	S4	C7	T13	L6	S4	Symmetrical, normal (LEFT: C7 small red dot)
1359	1272	1359.1	F	fl/+	C7	T13	L6	S4	C7	T13	L6	S4	Symmetrical, normal (LEFT: C7 red dot)
		1359.2	M	♂ fl/+	C7	T13	L6	S4	C7	T13	L6	S4	Symmetrical, normal
		1359.3	M	♂ fl/+	C7	T13	L6	S4	C7	T13	L6	S4	Symmetrical, normal (bilaternal red dot on C7)
		1359.4	F	♀ fl/+	C7	T13	L6	S4	C7	T13	L6	S4	Symmetrical, normal
1359	1272	1359.5	F	fl/+	C7	T13	L6	S4	C7	T13	L6	S4	Symmetrical, normal (RIGHT: C7 red dot)
		1359.6	F	fl/+	C7	T13	L6	S4	C7	T13	L6	S4	Symmetrical, normal (RIGHT: C7 red dot)
		1359.7	M	fl/+	C7	T13	L6	S4	C7	T13	L6	S4	Symmetrical, normal (RIGHT: C7 red dot)
		1359.8	M	fl/+	C7	T13	L6	S4	C7	T13	L6	S4	Symmetrical, normal (RIGHT: C7 red dot)
		1359.9	M	fl/+	C7	T13	L6	S4	C7	T13	L6	S4	Symmetrical, normal (RIGHT: C7 red dot)
		1359.1	M	fl/+	C7	T13	L6	S4	C7	T13	L6	S4	Symmetrical, normal (RIGHT: C7 red dot)
		1359.11	M	fl/+	C7	T13	L6	S4	C7	T13	L6	S4	Symmetrical, normal (RIGHT: C7 red dot)
		1359.12	F	fl/+	C7	T13	L6	S4	C7	T13	L6	S4	Symmetrical, normal (RIGHT: C7 red dot)
		1359.13	M	fl/+	C7	T13	L6	S4	C7	T13	L6	S4	Symmetrical, normal (RIGHT: C7 red dot)
1360	1272	1360.1	M	fl/+	C7	T13	L6	S4	C7	T13	L6	S4	LEFT: C7 small red dot. RIGHT: C7 ectopic rib
		1360.2	M	fl/+	C7	T13	L6	S4	C7	T13	L6	S4	LEFT: normal. RIGHT: C7 rib joins T1 rib before joining sternum.
		1360.3	M	fl/+	C7	T13	L6	S4	C7	T13	L6	S4	LEFT: C7 rib joins T1 rib before joining sternum. RIGHT: C7 small red dot.
		1360.4	F	fl/+	C7	T13	L6	S4	C7	T13	L6	S4	Symmetrical, normal (bilateral small red dot)
		1360.5	M	fl/+	C7	T13	L6	S4	C7	T13	L6	S4	LEFT: C7 ectopic rib. RIGHT: normal.
		1360.6	F	fl/+	C7	T13	L6	S4	C7	T13	L6	S4	Symmetrical, normal (bilateral small red dot)
			normal	abnormal	total
			24	4 (all M)	28

### Sheet: Zp3 Maternal deletion
Total number of litters:	4			Normal = Tubercuolo anterior (TA) on C6, △ on T2, sternal rib (SR) on T7, transitional vertabra (T) on T10 (patterning is normal unless otherwise stated).
Mother	Stud male	Embryo
Smch/Zp3	CAST
Smchd1 fl/fl	Smchd1 +/+
Cre T/+	Cre +/+
#	#	#	Sex (M/F)	Smchd1	Left Cervical	Left Thoracic	Left Lumbar	Left Sacral	Right Cervical	Right Thoracic	Right Lumbar	Right Sacral	Comments
1355	1276	1355.1	F	del/+	C7	T13	L5	S4	C7	T13	L5	S4	LEFT: C7 rib joins T1 rib before joining sternum, T7 sternal rib, L5. RIGHT: C7 ectopic rib, T7 sternal rib, L5.
		1355.2	M	del/+	C7	T13	L6	S4	C7	T13	L6	S4	LEFT: C7 ectopic rib, T7 sternal rib. RIGHT: C7 has a rib which fuses to T1 rib then bifurcates before connecting to sternum, T7 sternal rib, blue cartilage staining very faint
		1355.3	M	del/+	C7	T13	L5	S3	C7	T13	L6	S4	LEFT: C7 ectopic rib, T7 sternal rib, S3. RIGHT: C7 rib joins T1 rib before joining sternum, T7 sternal rib, L5.
		1355.4	M	del/+	C7	T13	L6	S3	C7	T13	L5	S4	LEFT: C7 small red dot, T7 sternal rib, T13 nubbin, S3. RIGHT: no rib or red dot on C7, T7 sternal rib, T13 nubbin, L5.
		1355.5	M	del/+	C7	T12	L6	S4	C7	T13	L6	S4	LEFT: C7 ectopic rib, T7 sternal rib, no rib on T13. RIGHT: C7 ectopic rib, T7 sternal rib.
		1355.6	F	del/+	C7	T13	L6	S4	C7	T13	L6	S4	Symmetrical: C7 rib joins T1 rib before joining sternum, T7 sternal rib.
		1355.7	F	del/+	C7	T13	L6	S4	C7	T13	L6	S4	LEFT: malformation/bifurcation on C2, C7 rib joins T1 rib before joining sternum, T7 sternal rib. RIGHT: C7 has a rib which fuses to T1 rib then bifurcates before connecting to sternum, C7 joins sternum at the same place as T1 does on left side and right side T1 joins sternum between left T1 and T2, right and left T2 join sternum at same point, T7 sternal rib.
1356	1256	1356.1	F	del/+	C7	T13	L6	S4	C7	T13	L6	S4	Symmetrical: C7 rib joins T1 rib before joining sternum, T7 sternal rib.
		1356.2	F	del/+	C7	T13	L6	S4	C7	T13	L6	S4	LEFT: C7 rib joins T1 rib before joining sternum, T7 sternal rib. RIGHT: C7 ectopic rib, T7 sternal rib.
1357	1256	1357.1	M	del/+	C7	T13	L6	S4	C7	T13	L6	S4	LEFT: C7 small red dot, T7 sternal rib. RIGHT: C7 ectopic rib, T7 sternal rib.
		1357.2	M	del/+	C7	T13	L6	S4	C7	T13	L6	S4	LEFT: C7 rib joins T1 rib before joining sternum, T7 sternal rib. RIGHT: C7 has a rib which fuses to T1 rib then bifurcates before connecting to sternum, T7 sternal rib.
		1357.3	F	del/+	C7	T13	L6	S4	C7	T13	L6	S4	LEFT: malformation/bifurcation on C2, C7 has a rib which fuses to T1 rib then bifurcates before connecting to sternum, T7 sternal rib, T13 nubbin. RIGHT: malformation/bifurcation on C2, C7 rib joins T1 rib before joining sternum, T7 sternal rib.
		1357.4	M	del/+	C7	T13	L6	S4	C7	T13	L6	S4	LEFT: C7 ectopic rib, T7 sternal rib. RIGHT: C7 rib joins T1 rib before joining sternum, T7 sternal rib.
		1357.5	M	del/+	C7	T13	L6	S4	C7	T13	L6	S4	LEFT: C7 small red dot, T7 sternal rib. RIGHT: C7 rib joins T1 rib before joining sternum, T7 sternal rib.
		1357.6	M	del/+	C7	T13	L6	S4	C7	T13	L6	S4	LEFT: C7 small red dot, T7 sternal rib. RIGHT: C7 ectopic rib that almost joins T1, T7 sternal rib.
		1357.7	F	del/+	C7	T13	L6	S4	C7	T13	L6	S4	LEFT: malformation/bufircation on C2, C7 small red dot, T7 sternal rib. RIGHT: malformation/bufircation on C2, C7 has a rib which joins sternum independently of T1, T7 sternal rib T13 nubbin
		1357.8	M	del/+	C7	T13	L6	S4	C7	T13	L5	S4	Symmetrical small red dot (NORMAL), RIGHT: L5.
1361	1284	1361.1	F	del/+	C7	T13	L6	S4	C7	T13	L6	S4	LEFT: C7 rib joins T1 rib before joining sternum, T7 sternal rib, L5. RIGHT: C7 has a rib which fuses to T1 rib then bifurcates before connecting to sternum, T8 sternal rib.
		1361.2	F	del/+	C7	T13	L6	S4	C7	T13	L6	S4	LEFT: C7 rib joins T1 rib before joining sternum, T7 sternal rib, L5. RIGHT: C7 has a rib which fuses to T1 rib then bifurcates before connecting to sternum, T8 sternal rib.
		1361.3	F	del/+	C7	T13	L6	S4	C7	T13	L6	S4	LEFT: C7 rib joins T1 rib before joining sternum, T7 sternal rib, L5. RIGHT: C7 has a rib which fuses to T1 rib then bifurcates before connecting to sternum, T8 sternal rib.
		1361.4	F	del/+	C7	T13	L6	S4	C7	T13	L6	S4	LEFT: C7 small red dot, T7 sternal rib, L5. RIGHT: C7 has a rib which fuses to T1 rib then bifurcates before connecting to sternum, T8 sternal rib.
		1361.5	F	del/+	C7	T13	L6	S4	C7	T13	L6	S4	LEFT: C7 small red dot, T7 sternal rib, L5. RIGHT: malformation/bufircation on C2, C7 has a rib which joins sternum independently of T1, T8 sternal rib.
		1361.6	M	del/+	C7	T13	L6	S4	C7	T13	L6	S4	Symmetrical, normal (bilateral small red dot)
			normal	abnormal	total
			2	21 (9M, 12F)	23
